# Structure-based modeling of SARS-CoV-2 peptide/HLA-A02 antigens

**DOI:** 10.1101/2020.03.23.004176

**Authors:** Santrupti Nerli, Nikolaos G. Sgourakis

## Abstract

As a first step toward the development of diagnostic and therapeutic tools to fight the Coronavirus disease (COVID-19), it is important to characterize CD8+ T cell epitopes in the SARS-CoV-2 peptidome that can trigger adaptive immune responses. Here, we use RosettaMHC, a comparative modeling approach which leverages existing high-resolution X-ray structures from peptide/MHC complexes available in the Protein Data Bank, to derive physically realistic 3D models for high-affinity SARS-CoV-2 epitopes. We outline an application of our method to model 439 9mer and 279 10mer predicted epitopes displayed by the common allele HLA-A*02:01, and we make our models publicly available through an online database (https://rosettamhc.chemistry.ucsc.edu). As more detailed studies on antigen-specific T cell recognition become available, RosettaMHC models of antigens from different strains and HLA alleles can be used as a basis to understand the link between peptide/HLA complex structure and surface chemistry with immunogenicity, in the context of SARS-CoV-2 infection.
