## Supplemental Table 1 for "Structure-based modeling of SARS-CoV-2 peptide/HLA-A02 antigens"

### Sheet: 9mers
Peptide	Protein ID	Position in nucleotide space (starts from 0 index)	Peptide length	NetMHCPan 4.0 prediction	NetMHCPan4.0 Affinity (nM)	NetMHCPan binding level prediction	Template PDB ID	Average Rosetta binding energy (dG_separated in kcal/mol)	SD of binding energies (in kcal/mol)
KLMPVCVET	YP_009724389.1	4423	9	0.5076	34.5	WB	2X4O	-81.067	0.939
TMADLVYAL	YP_009724389.1	13807	9	0.0147	3.6	SB	2X4S	-81.007	1.809
KLWAQCVQL	YP_009724389.1	11920	9	0.1752	13.6	SB	2X4O	-79.908	0.039
FLAFVVFLL	YP_009724392.1	26301	9	0.3047	6.7	SB	1EEZ	-79.84	0
NLIDSYFVV	YP_009724389.1	13630	9	0.0436	5	SB	3GSQ	-79.757	0.451
LMWLIINLV	YP_009724389.1	7354	9	1.304	65.6	WB	1TVH	-79.539	0
LLMPILTLT	YP_009724389.1	14158	9	0.3282	16.3	SB	3GSR	-79.413	0.08
WLMWLIINL	YP_009724389.1	7351	9	0.558	14.9	WB	3KLA	-78.855	0.126
ALAPNMMVT	YP_009724389.1	2665	9	0.8483	560	WB	5EU4	-77.884	0
LLTNMFTPL	YP_009724389.1	9340	9	1.9152	27.2	WB	5F9J	-77.859	0.193
MLFTMLRKL	YP_009724389.1	12358	9	0.9596	69.5	WB	4I4W	-77.776	0.472
FLLVTLAIL	YP_009724392.1	26319	9	1.042	25.3	WB	1T1W	-77.584	0.028
FLLPSLATV	YP_009724389.1	11179	9	0.0112	2.5	SB	3GSQ	-77.116	0.108
NLLLLFVTV	YP_009724391.1	25635	9	0.8846	58	WB	2X4R	-76.961	0.322
KLLEQWNLV	YP_009724393.1	26564	9	0.0613	6.7	SB	3GSV	-76.868	0.182
QLFFSYFAV	YP_009724389.1	7306	9	0.6314	7.2	WB	1QSF	-76.455	0.461
WLIINLVQM	YP_009724389.1	7360	9	1.1113	256.6	WB	4L29	-76.226	0.594
WLDMVDTSL	YP_009724389.1	11260	9	0.1587	26.4	SB	5F9J	-75.84	0.234
YLQPRTFLL	YP_009724390.1	22366	9	0.015	4.1	SB	5F9J	-75.771	0.334
WLLWPVTLA	YP_009724393.1	26684	9	0.8778	44.7	WB	1S9X	-75.557	0.008
FLARGIVFM	YP_009724389.1	11521	9	0.0274	4.9	SB	5EU4	-75.32	3.874
TTIQTIVEV	YP_009724389.1	3262	9	0.7798	415.2	WB	1TVB	-75.26	0.794
FIAGLIAIV	YP_009724390.1	25219	9	0.1288	8.5	SB	3MRL	-75.254	0.393
LLFLMSFTV	YP_009724389.1	9511	9	0.6483	8.8	WB	1QRN	-75.196	0
LLYDANYFL	YP_009724391.1	25806	9	0.0107	2.6	SB	1T1Z	-75.012	0.544
LMCQPILLL	YP_009724389.1	7954	9	1.2782	120.7	WB	2X4S	-74.957	0.341
NVFAFPFTI	YP_009725255.1	29569	9	0.2057	14.7	SB	5SWQ	-74.517	0.637
SMWALIISV	YP_009724389.1	11458	9	0.06	4.5	SB	1TVH	-74.468	0.872
QLLFVVEVV	YP_009724389.1	14842	9	0.9455	65.8	WB	3GSX	-74.386	0.271
VLWAHGFEL	YP_009724389.1	18589	9	0.0249	5.1	SB	1B0G	-74.239	0.777
NMLRIMASL	YP_009724389.1	15322	9	1.0879	73.9	WB	3HPJ	-74.098	0.539
QLCQYLNTL	YP_009724389.1	20803	9	1.5718	404.5	WB	5MEQ	-73.903	1.169
VFLGIITTV	YP_009724396.1	27905	9	1.3225	1560.7	WB	3MRL	-73.902	0.041
TQYNRYLAL	YP_009724389.1	9868	9	1.828	716.4	WB	4NO5	-73.769	1.293
YFLQSINFV	YP_009724391.1	25728	9	1.5026	348.7	WB	4L29	-73.747	0
FLMSFTVLC	YP_009724389.1	9517	9	0.8404	55.2	WB	1S9W	-73.532	2.092
AIFYLITPV	YP_009724389.1	8617	9	0.7828	11.3	WB	3MRL	-73.509	0.589
VLSDRELHL	YP_009724389.1	16705	9	0.1388	78	SB	1EEZ	-73.426	1.579
TMCDIRQLL	YP_009724389.1	14824	9	1.0771	262	WB	3HPJ	-73.303	1.332
LLLTILTSL	YP_009724389.1	11011	9	0.2712	16.7	SB	3KLA	-73.272	0.165
YLYLTFYLT	YP_009724389.1	9589	9	1.4282	33.4	WB	1T1X	-73.136	1.164
LLFNKVTLA	YP_009724390.1	24022	9	0.1599	18	SB	1S9X	-73.118	0.223
SLAIDAYPL	YP_009724389.1	16021	9	0.4323	38.4	SB	5F9J	-73.078	0
ILNNLGVDI	YP_009724389.1	19831	9	0.547	344.9	WB	6OPD	-73.05	0.556
YLYALVYFL	YP_009724391.1	25710	9	0.0492	2.5	SB	1EEZ	-73.002	0.592
TLGVYDYLV	YP_009724389.1	11683	9	0.3254	21	SB	1JHT	-72.984	0.488
ALLSDLQDL	YP_009724389.1	12811	9	0.1931	74.6	SB	3KLA	-72.743	0
NLAKHCLHV	YP_009724389.1	3589	9	0.8995	89.8	WB	3MRC	-72.579	0.022
LMIERFVSL	YP_009724389.1	16000	9	0.0785	6.8	SB	2X4S	-72.543	0.578
QLEMELTPV	YP_009724389.1	3295	9	1.6769	215.6	WB	2BNQ	-72.413	0.829
FLEGETLPT	YP_009724389.1	2485	9	1.4275	289.4	WB	5EU5	-72.331	0.888
SMQNCVLKL	YP_009724389.1	10294	9	1.0543	73.4	WB	2X4S	-72.106	0.823
RLANECAQV	YP_009724389.1	15400	9	0.2049	22.9	SB	3MRC	-72.031	0.378
VMCGGSLYV	YP_009724389.1	15439	9	0.3164	15.9	SB	1TVH	-72.011	0
ILFTRFFYV	YP_009724389.1	7258	9	0.0774	2.2	SB	2GIT	-72.003	0.643
KLLKSIAAT	YP_009724389.1	15160	9	1.0923	177.4	WB	3GSQ	-71.95	0
LLLDRLNQL	YP_009724397.2	28936	9	0.0423	11.3	SB	5MER	-71.929	0.113
MLNPNYEDL	YP_009724389.1	10198	9	0.6547	243.9	WB	5F9J	-71.854	0.125
KIADYNYKL	YP_009724390.1	22810	9	0.0583	16.2	SB	5HHO	-71.721	0.027
FLNRFTTTL	YP_009724389.1	10708	9	0.0386	5.4	SB	5MEQ	-71.651	2.714
IIWFLLLSV	YP_009724389.1	6952	9	1.2627	35.6	WB	3MRL	-71.569	0.925
LLEQWNLVI	YP_009724393.1	26567	9	1.9186	478.9	WB	6OPD	-71.533	0
FLGRYMSAL	YP_009724389.1	5188	9	0.3176	9.8	SB	5MEO	-71.45	1.12
HLVDFQVTI	YP_009724394.1	27207	9	0.044	20	SB	3PWN	-71.365	0.93
NLAWPLIVT	YP_009724389.1	12625	9	1.3839	531.6	WB	6EWC	-71.332	0
KLDGFMGRI	YP_009724389.1	1138	9	0.4507	168.1	SB	3PWN	-71.235	0.002
RLNEVAKNL	YP_009724390.1	25114	9	0.3295	321.1	SB	5F9J	-71.229	0.199
FFFYENAFL	YP_009724389.1	11074	9	1.9557	334.9	WB	3MYJ	-71.223	0.763
NLWNTFTRL	YP_009724389.1	19591	9	0.2229	57.7	SB	1T20	-71.171	0.112
LMDGSIIQF	YP_009724389.1	9130	9	0.8051	1017.2	WB	2X4S	-71.153	0.901
FLAHIQWMV	YP_009724389.1	9628	9	0.0321	1.8	SB	3REW	-71.124	0.521
ILFLALITL	YP_009724395.1	27402	9	0.364	81.5	SB	1T1X	-71.122	1.773
ILGLPTQTV	YP_009724389.1	17809	9	0.2222	95.3	SB	1JHT	-71.076	0.502
SLRPDTRYV	YP_009724389.1	9103	9	0.8493	512.1	WB	3GSQ	-71.03	0.499
AIMTRCLAV	YP_009724389.1	18859	9	1.6378	43.3	WB	3MRJ	-70.981	1.225
LLLDDFVEI	YP_009724389.1	20509	9	0.0121	4.7	SB	6OPD	-70.917	0.639
ILASFSAST	YP_009724389.1	1690	9	0.9905	113	WB	5MEQ	-70.872	0.099
RTIKVFTTV	YP_009724389.1	4960	9	0.7864	164.1	WB	1TVB	-70.855	0.219
VLLSVLQQL	YP_009724389.1	11875	9	0.0956	25.2	SB	5MER	-70.854	0.741
ALNTLVKQL	YP_009724390.1	24433	9	0.6159	815.6	WB	3MRE	-70.822	0.015
GLAAIMQLF	YP_009724389.1	7288	9	1.5978	1336.3	WB	3MRE	-70.802	0.51
NLSDRVVFV	YP_009724389.1	18565	9	0.0403	10.1	SB	3GSV	-70.78	2.113
TIAEILLII	YP_009724394.1	27228	9	0.7506	188.4	WB	5HHO	-70.774	0.342
RLSFKELLV	YP_009724389.1	14533	9	0.6771	108.8	WB	6EWC	-70.717	0.332
TLMNVLTLV	YP_009724389.1	11392	9	0.0444	3.8	SB	3REW	-70.551	0
IFFASFYYV	YP_009724389.1	7417	9	1.9508	82.6	WB	1QRN	-70.546	0.416
VMVELVAEL	YP_009724389.1	514	9	0.0573	10.5	SB	2X4S	-70.51	0.18
DLNETLVTM	YP_009724389.1	4582	9	1.8364	3986	WB	1T20	-70.423	1.327
LLDDFVEII	YP_009724389.1	20512	9	0.0795	31.2	SB	3PWN	-70.333	0.098
DLFMRIFTI	YP_009724391.1	25395	9	1.8045	487.5	WB	6OPD	-70.273	0.096
HLMSFPQSA	YP_009724390.1	24703	9	0.2033	43.1	SB	5EU4	-70.262	0.106
TLNDLNETL	YP_009724389.1	4573	9	0.0655	34.6	SB	1T1Y	-70.16	1.094
GLMWLSYFI	YP_009724393.1	26786	9	0.3046	4.2	SB	3PWN	-70.149	1.263
MLDMYSVML	YP_009724389.1	16135	9	0.1082	8.2	SB	3KLA	-70.149	0.686
QINDMILSL	YP_009724389.1	21454	9	0.552	405.7	WB	5HHO	-70.084	0.078
NVLTLVYKV	YP_009724389.1	11401	9	0.9607	106.6	WB	6NCA	-70.042	0.481
IVGVALLAV	YP_009724391.1	25530	9	1.9207	349.4	WB	5SWQ	-69.985	0.157
MMILSDDAV	YP_009724389.1	15703	9	0.7949	34.5	WB	1TVH	-69.935	0.51
FLALITLAT	YP_009724395.1	27408	9	0.885	49	WB	6O4Z	-69.896	2.191
WLPTGTLLV	YP_009724389.1	20920	9	0.294	31.1	SB	5EU6	-69.895	0.242
ILLNKHIDA	YP_009724397.2	29323	9	1.2256	754	WB	3FT4	-69.852	0.55
MLSDTLKNL	YP_009724389.1	18544	9	0.1985	54.1	SB	1S8D	-69.849	0.719
TLIGDCATV	YP_009724389.1	20986	9	0.1124	15.3	SB	3MRC	-69.773	0
ILLLDQALV	YP_009724389.1	7969	9	0.1921	22.7	SB	1QEW	-69.761	0.899
WMVMFTPLV	YP_009724389.1	9646	9	0.9529	9.7	WB	1TVH	-69.759	0.417
FIASFRLFA	YP_009724393.1	26807	9	1.3992	50.2	WB	5EU4	-69.743	0.057
SIIAYTMSL	YP_009724390.1	23632	9	0.1479	17	SB	1HHI	-69.708	0
SLINTLNDL	YP_009724389.1	4561	9	0.3183	106.2	SB	1T20	-69.65	1.063
TTLKGVEAV	YP_009724389.1	5542	9	1.7187	860.3	WB	1TVB	-69.581	1.147
QLMCQPILL	YP_009724389.1	7951	9	0.3138	14.6	SB	2X4O	-69.57	0.163
LLWPVTLAC	YP_009724393.1	26687	9	1.0658	269.6	WB	1S9W	-69.532	0.033
YLDAYNMMI	YP_009724389.1	19519	9	0.0093	3	SB	6OPD	-69.451	0.111
PLVDLPIGI	YP_009724390.1	22234	9	0.7706	1119.9	WB	6OPD	-69.447	0.283
YVDNSSLTI	YP_009724389.1	6559	9	0.3646	235.8	SB	5SWQ	-69.378	0.246
ELYSPIFLI	YP_009724395.1	27675	9	0.3167	98.1	SB	3PWN	-69.358	0.529
SLLMPILTL	YP_009724389.1	14155	9	0.1449	77	SB	1T1X	-69.346	0.907
SMWSFNPET	YP_009724393.1	26843	9	0.3252	30.5	SB	2X4S	-69.323	0.698
FLEYHDVRV	YP_009724396.1	28214	9	0.0917	23.7	SB	5EU6	-69.243	0.73
ILTSLLVLV	YP_009724389.1	11023	9	0.1824	7.6	SB	1EEY	-69.237	0
NLDYIINLI	YP_009724394.1	27282	9	0.3025	125.7	SB	3PWN	-69.137	0.235
ALQDAYYRA	YP_009724389.1	5344	9	0.2312	72	SB	3FT4	-69.106	0.631
YVFCTVNAL	YP_009724389.1	17299	9	1.1571	35.8	WB	3V5D	-69.095	1.201
QVVSDIDYV	YP_009724389.1	19411	9	1.0958	319.9	WB	3FQW	-69.033	0
YLAVFDKNL	YP_009724389.1	3784	9	0.2221	58.2	SB	4I4W	-69.017	0.127
ALWEIQQVV	YP_009724389.1	12544	9	0.0205	8	SB	3H7B	-69.007	0.007
VVFDEISMA	YP_009724389.1	17347	9	0.5746	480.2	WB	5WSH	-68.952	0.132
KTIGPDMFL	YP_009724389.1	17524	9	0.9903	594.2	WB	4NO5	-68.94	0.946
GLVAEWFLA	YP_009724389.1	7228	9	0.7157	39.8	WB	3FQT	-68.814	0
ILGPLSAQT	YP_009724389.1	10798	9	1.3179	632.2	WB	5F9J	-68.785	0.063
KVEGCMVQV	YP_009724389.1	10087	9	1.7951	555.9	WB	5SWQ	-68.72	1.645
KLNIKLLGV	YP_009724389.1	11779	9	0.2783	49.9	SB	6O4Y	-68.717	0
YLGKPREQI	YP_009724389.1	21289	9	0.8494	950.5	WB	6PTB	-68.686	2.438
HLLLVAAGL	YP_009724391.1	25668	9	0.8573	126.3	WB	1T1X	-68.666	0.141
KLQFTSLEI	YP_009724389.1	17986	9	1.0412	135.9	WB	6OPD	-68.597	0.895
PLADNKFAL	YP_009724395.1	27534	9	1.5942	1697.2	WB	1S8D	-68.565	1.602
FLHVTYVPA	YP_009724390.1	24745	9	1.732	31.1	WB	3D25	-68.551	0.423
YLATALLTL	YP_009724389.1	5287	9	0.0403	7	SB	1S8D	-68.549	1.433
YVWKSYVHV	YP_009724389.1	7438	9	0.162	14.4	SB	6NCA	-68.505	0.805
VLSFELLHA	YP_009724390.1	23095	9	0.7416	146.9	WB	3D25	-68.494	0.767
VLQVRDVLV	YP_009724389.1	322	9	0.7795	325.7	WB	2GIT	-68.49	1.05
VLCNSQTSL	YP_009724389.1	16252	9	1.6028	853	WB	1T1Z	-68.479	0.443
ILGTVSWNL	YP_009724389.1	4363	9	0.2155	19.2	SB	5MEO	-68.402	0.006
FVLAAVYRI	YP_009724393.1	26714	9	0.264	10.6	SB	6OPD	-68.401	0.294
GLNDNLLEI	YP_009724389.1	1597	9	0.0188	13.5	SB	6OPD	-68.151	0.43
LLTILTSLL	YP_009724389.1	11014	9	1.8097	70.5	WB	1EEZ	-67.999	0.404
FVMMSAPPA	YP_009724389.1	5674	9	1.361	16.7	WB	5	-67.946	0.808
TLATHGLAA	YP_009724389.1	6625	9	1.6385	1186.7	WB	5EU4	-67.922	1.509
LQIPFAMQM	YP_009724390.1	24241	9	1.6899	768.3	WB	4NO5	-67.894	0.898
VLNDILSRL	YP_009724390.1	24487	9	0.0356	17.9	SB	5MEO	-67.89	0.472
AVIKTLQPV	YP_009724389.1	2896	9	0.5363	18.9	WB	6NCA	-67.874	1.209
VLQKAAITI	YP_009724389.1	1945	9	0.5801	406.8	WB	6OPD	-67.874	0.594
GLPWNVVRI	YP_009724389.1	18505	9	0.5429	415.9	WB	6OPD	-67.785	0.025
FLTENLLLY	YP_009724389.1	4006	9	1.726	1175.6	WB	3FT4	-67.741	0.191
IFVDGVPFV	YP_009724389.1	14437	9	0.3733	141.4	SB	3PWJ	-67.692	1.356
VLLFLAFVV	YP_009724392.1	26292	9	1.3084	27.9	WB	3I6G	-67.62	0.166
ILSDDAVVC	YP_009724389.1	15709	9	1.3158	1537	WB	1S9W	-67.562	0.669
NVYADSFVI	YP_009724390.1	22741	9	1.3456	411.4	WB	5SWQ	-67.554	3.387
ILHCANFNV	YP_009724389.1	14359	9	0.5005	8.9	WB	1HHG	-67.543	0.178
KLKDCVMYA	YP_009724389.1	11296	9	0.5104	36.5	WB	3FT4	-67.542	0
TIVEVQPQL	YP_009724389.1	3274	9	0.5237	636.1	WB	5HHO	-67.53	0.106
AMYTPHTVL	YP_009724389.1	16207	9	0.7496	543.5	WB	2X4S	-67.494	0
KIILFLALI	YP_009724395.1	27396	9	1.8757	92.8	WB	5HHO	-67.494	0.782
RLIDAMMFT	YP_009724389.1	1999	9	0.1488	15.9	SB	6EWC	-67.48	1.853
LLTLQQIEL	YP_009724389.1	5302	9	0.738	189.8	WB	2X4O	-67.415	0.061
VLGSLAATV	YP_009724389.1	12988	9	0.2581	50.7	SB	1EEY	-67.365	1.53
ALLAVFQSA	YP_009724391.1	25542	9	0.3929	38.5	SB	1S9X	-67.357	1.941
SFLPGVYSV	YP_009724389.1	9559	9	0.572	307.1	WB	3MRB	-67.299	0.026
HMLDMYSVM	YP_009724389.1	16132	9	1.6758	322.1	WB	3MYJ	-67.293	1.249
YLEGSVRVV	YP_009724389.1	9166	9	0.524	355.5	WB	1I1Y	-67.228	0.351
ILAYCNKTV	YP_009724389.1	5404	9	1.0634	64.8	WB	1HHG	-67.209	0.079
KLNVGDYFV	YP_009724389.1	16888	9	0.0761	8.8	SB	6O4Y	-67.103	0.68
YLGGMSYYC	YP_009724389.1	16426	9	0.982	98.8	WB	1S9W	-67.068	1.192
LLTPLGIDL	YP_009724389.1	2929	9	0.4659	218.6	SB	2X4O	-67.021	0.386
FLGIITTVA	YP_009724396.1	27908	9	0.6848	87.7	WB	5EU5	-67.02	0.423
FVDGVPFVV	YP_009724389.1	14440	9	0.0431	11.8	SB	5SWQ	-67.019	0.252
GLIAIVMVT	YP_009724390.1	25228	9	0.8759	307.4	WB	3GSX	-66.999	0
SLSSTASAL	YP_009724390.1	24370	9	1.4104	758.1	WB	1T1Z	-66.996	0
RITGLYPTL	YP_009724389.1	16978	9	1.0738	659.1	WB	5HHM	-66.977	0.931
QLSLPVLQV	YP_009724389.1	307	9	0.4768	285.3	SB	1JHT	-66.969	0
VQLHNDILL	YP_009724389.1	11938	9	1.4608	714.7	WB	4NO5	-66.935	0
NLLKDCPAV	YP_009724389.1	13702	9	0.2495	22.6	SB	3MRC	-66.894	0.116
ALDISASIV	YP_009724389.1	9382	9	0.9407	539.7	WB	1JHT	-66.888	1.597
IVNSVLLFL	YP_009724392.1	26280	9	1.0078	122.5	WB	3V5H	-66.888	0
NLREMLAHA	YP_009724389.1	4384	9	1.8812	770	WB	3FT4	-66.866	1.321
YQVNGYPNM	YP_009724389.1	18229	9	1.0632	373.4	WB	4NO5	-66.865	0.817
RLFARTRSM	YP_009724393.1	26822	9	1.359	634.4	WB	1QSE	-66.858	0.081
ALLADKFPV	YP_009724389.1	18997	9	0.1028	5.1	SB	3MRK	-66.845	0.262
HLDGEVITF	YP_009724389.1	4897	9	0.7478	2568	WB	3GSV	-66.73	0.41
VLVPHVGEI	YP_009724389.1	580	9	0.3155	174	SB	6PTB	-66.658	0
YLITPVHVM	YP_009724389.1	8626	9	0.067	26.5	SB	1I1Y	-66.586	0.444
KLVSSFLEM	YP_009724389.1	3817	9	0.4977	84.3	SB	3GSQ	-66.567	0.369
FLRDGWEIV	YP_009724389.1	2185	9	0.247	41.3	SB	1I1F	-66.514	1.116
SVLLFLAFV	YP_009724392.1	26289	9	1.1449	30.9	WB	6NCA	-66.509	0.072
YLNTLTLAV	YP_009724389.1	20815	9	0.0453	4.2	SB	5EU6	-66.419	0
TLQPVSELL	YP_009724389.1	2908	9	0.2173	83.4	SB	5F9J	-66.398	0.058
MLAKALRKV	YP_009724389.1	4198	9	0.3524	41.3	SB	6R2L	-66.367	0.389
RAMPNMLRI	YP_009724389.1	15310	9	1.9396	1485	WB	2GUO	-66.339	0.179
VLQAVGACV	YP_009724389.1	16228	9	0.9484	110.8	WB	1EEY	-66.32	0.006
SVFNICQAV	YP_009724389.1	15514	9	1.1136	85.9	WB	5SWQ	-66.313	0.361
LLADKFPVL	YP_009724389.1	19000	9	0.045	11.1	SB	1I7T	-66.285	0.839
ELLHAPATV	YP_009724390.1	23107	9	0.8109	546.6	WB	3MR9	-66.167	0
YITGGVVQL	YP_009724389.1	2062	9	0.103	63.7	SB	1HHI	-66.159	0.443
LAWPLIVTA	YP_009724389.1	12628	9	1.5696	665.9	WB	5EU5	-66.156	0.444
IITTDNTFV	YP_009724390.1	24901	9	1.3513	345.9	WB	3MRH	-66.128	1.078
TVYTKVDGV	YP_009724389.1	19708	9	0.6986	268.8	WB	3FQW	-66.057	0.612
KLNEEIAII	YP_009724389.1	1666	9	0.0741	34.3	SB	6PTB	-66.018	0.208
VQMAPISAM	YP_009724389.1	7378	9	1.4677	459.2	WB	4NO5	-65.979	0.206
RVWTLMNVL	YP_009724389.1	11383	9	1.9436	579.5	WB	3V5D	-65.974	0.556
LVLSVNPYV	YP_009724389.1	16357	9	0.2812	20.9	SB	3FQW	-65.972	0.057
RIMTWLDMV	YP_009724389.1	11248	9	0.3481	6.8	SB	3MRI	-65.953	0.505
YIDIGNYTV	YP_009724396.1	28109	9	0.0301	9.2	SB	3MRI	-65.937	1.001
MIAQYTSAL	YP_009724390.1	24166	9	0.9238	82.1	WB	5HHO	-65.933	0.811
TLNDFNLVA	YP_009724389.1	10729	9	0.2627	111.3	SB	3D25	-65.919	0.616
ILQKEKVNI	YP_009724389.1	1621	9	1.0706	1322	WB	6OPD	-65.907	0.236
SLIYSTAAL	YP_009724389.1	6988	9	0.3909	67.1	SB	1T1X	-65.905	0.554
LLSAGIFGA	YP_009724389.1	3706	9	0.2777	19.4	SB	5EU4	-65.89	0
FSYFAVHFI	YP_009724389.1	7315	9	1.876	71.6	WB	3PWL	-65.881	0.444
VVFLHVTYV	YP_009724390.1	24739	9	0.2433	21.2	SB	6NCA	-65.823	0.951
AFLPFAMGI	YP_009724389.1	11092	9	1.9621	1500	WB	3PWN	-65.761	0.306
ITFDNLKTL	YP_009724389.1	4915	9	1.482	2044.5	WB	2V2X	-65.725	2.901
FVTVYSHLL	YP_009724391.1	25650	9	1.3673	86	WB	3V5D	-65.654	2.052
ALCADSIII	YP_009724389.1	2323	9	1.3867	553.4	WB	6OPD	-65.638	1.14
MVYMPASWV	YP_009724389.1	11218	9	1.9496	252.1	WB	3FQW	-65.636	0.024
FAFACPDGV	YP_009724395.1	27579	9	1.7539	53.7	WB	3TO2	-65.597	0.326
TLACFVLAA	YP_009724393.1	26702	9	1.1657	27.4	WB	1S9X	-65.593	0.015
GVVTTVMFL	YP_009724389.1	11500	9	1.061	336.1	WB	3V5K	-65.562	3.017
FLALCADSI	YP_009724389.1	2317	9	0.9375	15.6	WB	6PTE	-65.559	0.036
GLFKDCSKV	YP_009724389.1	18055	9	0.2677	60.5	SB	3MRC	-65.557	0.905
TLIVNSVLL	YP_009724392.1	26274	9	0.5248	184.4	WB	1T1X	-65.527	0.979
QLNRALTGI	YP_009724390.1	23845	9	1.4803	485.4	WB	6PTE	-65.508	1.269
FLLNKEMYL	YP_009724389.1	9811	9	0.0087	2.6	SB	1T1W	-65.495	2.115
KQIYKTPPI	YP_009724390.1	23917	9	1.8576	82.7	WB	4NO5	-65.439	1.333
NTFSSTFNV	YP_009724389.1	8050	9	0.9646	72.6	WB	1TVB	-65.414	0.056
VMYASAVVL	YP_009724389.1	11311	9	0.539	100.2	WB	3MYJ	-65.386	1.994
TLVPQEHYV	YP_009724389.1	16951	9	0.0516	16.2	SB	3MRB	-65.295	0.195
ATVAYFNMV	YP_009724389.1	11197	9	1.2974	122.6	WB	1TVB	-65.258	2.425
RQLLFVVEV	YP_009724389.1	14839	9	0.5017	19.5	WB	4NNY	-65.241	0.114
ALNLGETFV	YP_009724389.1	2368	9	0.1978	47.6	SB	1JHT	-65.153	0
MLWCKDGHV	YP_009724389.1	20608	9	1.2283	26.7	WB	3H7B	-65.15	0.397
GLPGTILRT	YP_009724389.1	8866	9	1.393	2343.9	WB	3FQT	-65.131	1.337
FLNGSCGSV	YP_009724389.1	10471	9	0.5659	18.9	WB	1EEY	-65.03	0.251
SLPFGWLIV	YP_009724391.1	25509	9	1.3484	277.3	WB	1JHT	-65.016	0.701
VLLSMQGAV	YP_009724389.1	12013	9	1.1699	102.4	WB	1EEY	-65.007	1.862
VIGIVNNTV	YP_009724390.1	24946	9	1.4321	1067.4	WB	3MRG	-64.999	0.422
FLNKVVSTT	YP_009724389.1	6697	9	0.3683	74.5	SB	6R2L	-64.991	0.386
NLHPDSATL	YP_009724389.1	4048	9	0.6208	601.3	WB	1T20	-64.981	0
RLQSLQTYV	YP_009724390.1	24559	9	0.199	19.5	SB	6EWC	-64.981	1.546
RLDKVEAEV	YP_009724390.1	24508	9	0.0962	47.2	SB	3GSR	-64.949	0.423
VTIAEILLI	YP_009724394.1	27225	9	1.451	672.9	WB	6OPD	-64.947	0.538
YLASGGQPI	YP_009724389.1	13111	9	0.1575	13.5	SB	6PTB	-64.85	0.346
GLEAPFLYL	YP_009724391.1	25689	9	0.2551	128.2	SB	5ENW	-64.822	0.722
KVFTTVDNI	YP_009724389.1	4969	9	1.4328	1007.2	WB	3FQW	-64.788	1.486
YTMADLVYA	YP_009724389.1	13804	9	0.197	7.9	SB	3FT4	-64.774	0.051
KLINIIIWF	YP_009724389.1	6937	9	0.9786	920.6	WB	1T1Y	-64.763	2.3
GLLPPKNSI	YP_009724389.1	11743	9	0.4787	992.1	SB	3PWN	-64.586	0
VMAYITGGV	YP_009724389.1	2053	9	0.7998	27.8	WB	1TVH	-64.556	0.187
TVYSHLLLV	YP_009724391.1	25656	9	0.1828	16.5	SB	6NCA	-64.544	0.152
FLKKDAPYI	YP_009724389.1	4096	9	0.1108	17	SB	3PWN	-64.537	0.849
KLFDRYFKY	YP_009724389.1	14281	9	1.4176	1733.1	WB	2V2X	-64.532	0.167
KMFDAYVNT	YP_009724389.1	8029	9	0.2639	48.4	SB	3HPJ	-64.465	0.05
YLFDESGEF	YP_009724389.1	2980	9	0.2517	148.2	SB	3D25	-64.438	0.154
AMQTMLFTM	YP_009724389.1	12346	9	1.0363	44.8	WB	1TVH	-64.405	1.11
KLDDKDPNF	YP_009724397.2	29284	9	0.6589	1672.6	WB	5ENW	-64.373	1.599
NLVIGFLFL	YP_009724393.1	26582	9	1.0027	333.8	WB	3KLA	-64.251	0.393
MMISAGFSL	YP_009724389.1	19537	9	0.1663	6.9	SB	2X4S	-64.246	1.072
KMVSLLSVL	YP_009724389.1	11992	9	1.165	54.9	WB	3HPJ	-64.24	0.309
YLNSTNVTI	YP_009724389.1	7072	9	0.0507	19.4	SB	6OPD	-64.182	0.167
SLLSVLLSM	YP_009724389.1	12001	9	0.2227	28.8	SB	1T1Y	-64.135	0.18
AVASKILGL	YP_009724389.1	17794	9	0.7332	563.3	WB	3V5K	-64.098	0.886
ALPETTADI	YP_009724389.1	17320	9	0.7601	400	WB	6PTB	-64.018	0.036
ILKPANNSL	YP_009724389.1	6490	9	0.6717	673.4	WB	5F9J	-64.012	0
ALYYPSARI	YP_009724389.1	17122	9	0.461	408.8	SB	6PTB	-63.961	0.852
VTWFHAIHV	YP_009724390.1	21745	9	1.0735	122.2	WB	1TVB	-63.889	0.008
VLAWLYAAV	YP_009724389.1	10663	9	0.5293	8.2	WB	3I6G	-63.877	0.063
WLTNIFGTV	YP_009724389.1	2098	9	1.2268	34.1	WB	6R2L	-63.844	0.457
TLETAQNSV	YP_009724389.1	1915	9	1.5887	1627	WB	1HHG	-63.843	0.724
ASFDNFKFV	YP_009724389.1	6031	9	1.5725	518.3	WB	1QSE	-63.835	0.339
TQAPTHLSV	YP_009724389.1	18100	9	1.4656	788.3	WB	4NNY	-63.809	0.186
NLNESLIDL	YP_009724390.1	25135	9	0.2411	132.6	SB	5ENW	-63.792	1.327
ELTPVVQTI	YP_009724389.1	3307	9	1.716	3101.6	WB	6PTB	-63.763	0.035
KLSYGIATV	YP_009724389.1	16672	9	0.0508	10.1	SB	1JHT	-63.661	0.091
RILGAGCFV	YP_009724389.1	15946	9	1.0838	58.8	WB	3MRH	-63.544	0
AMGIIAMSA	YP_009724389.1	11107	9	1.9842	697.5	WB	1TVH	-63.508	0
FGDDTVIEV	YP_009724389.1	2737	9	0.4417	349.5	SB	6NCA	-63.498	0.116
AINRPQIGV	YP_009724389.1	17695	9	1.4616	2015.3	WB	3MRL	-63.475	0.095
FCNDPFLGV	YP_009724390.1	21964	9	1.5502	789	WB	1I1F	-63.452	1.151
ALGVLMSNL	YP_009724389.1	7009	9	1.3747	433.2	WB	5MEO	-63.403	1.3
SLPSYAAFA	YP_009724389.1	12112	9	0.7254	57.8	WB	1S9X	-63.346	0.127
TLSEQLDFI	YP_009724389.1	904	9	0.217	25	SB	3PWN	-63.333	0.052
TVASLINTL	YP_009724389.1	4552	9	1.284	1219.8	WB	3V5D	-63.286	0.034
SLSHRFYRL	YP_009724389.1	15379	9	0.5446	83.7	WB	4I4W	-63.17	0.177
ISMDNSPNL	YP_009724389.1	12604	9	1.9616	1401.6	WB	3MYJ	-63.164	1.408
GINASVVNI	YP_009724390.1	25072	9	0.8758	1067.6	WB	6OPD	-63.142	0.387
KVDGVVQQL	YP_009724389.1	20161	9	0.4248	782.1	SB	3V5H	-63.081	1.067
SIWNLDYII	YP_009724394.1	27273	9	0.8015	67.1	WB	5HHQ	-63.03	0.015
KLGSLVVRC	YP_009724396.1	28172	9	1.6046	1294.4	WB	1S9W	-63.007	0.057
SLENVAFNV	YP_009724389.1	19621	9	0.1611	37.9	SB	6R2L	-62.993	0.198
FTISVTTEI	YP_009724390.1	23713	9	0.4789	48.4	SB	6PTE	-62.979	0
VVISSDVLV	YP_009724389.1	21520	9	0.9693	509.4	WB	6NCA	-62.973	0.777
LIIMRTFKV	YP_009724394.1	27246	9	1.3594	58.7	WB	3MRI	-62.971	1.795
RLYLDAYNM	YP_009724389.1	19513	9	0.4687	190.4	SB	1T1X	-62.926	1.704
FLKRGDKSV	YP_009724389.1	4843	9	1.5549	1101.1	WB	5EU6	-62.925	0.045
MQVESDDYI	YP_009724389.1	3511	9	1.8209	284.7	WB	4NO5	-62.913	0.708
NTQEVFAQV	YP_009724390.1	23890	9	1.7384	733	WB	1TVB	-62.878	1.706
FQFCNDPFL	YP_009724390.1	21958	9	0.493	9.4	SB	4NO5	-62.819	0.827
GLVEVEKGV	YP_009724389.1	418	9	0.1552	130.1	SB	6O4Z	-62.791	0.289
GALDISASI	YP_009724389.1	9379	9	1.9264	1750.2	WB	3TO2	-62.721	0.029
ALSKGVHFV	YP_009724391.1	25605	9	0.0425	8.9	SB	6EWC	-62.668	0.121
KITEHSWNA	YP_009724389.1	21166	9	1.2075	211	WB	3MRH	-62.649	0.153
TVYEKLKPV	YP_009724389.1	2119	9	0.4982	47.8	SB	6NCA	-62.605	0.572
ALVYFLQSI	YP_009724391.1	25719	9	0.4118	26	SB	3PWN	-62.575	0.456
LIVAAIVFI	YP_009724395.1	27696	9	1.5996	146.7	WB	6OPD	-62.528	0
GLALYYPSA	YP_009724389.1	17116	9	0.4073	65.7	SB	1S9X	-62.494	0
QLHNDILLA	YP_009724389.1	11941	9	0.8898	607.5	WB	3D25	-62.386	0
ILSPLYAFA	YP_009724389.1	1849	9	0.2882	13.8	SB	5EU5	-62.384	0.256
SQLGGLHLL	YP_009724389.1	20347	9	0.211	22.3	SB	4NO5	-62.348	0.433
VLLAPLLSA	YP_009724389.1	3691	9	0.2535	54.4	SB	3FT4	-62.321	0
MILSDDAVV	YP_009724389.1	15706	9	1.0983	206.7	WB	3MRH	-62.294	0.752
IVDTVSALV	YP_009724389.1	17578	9	0.3828	74.5	SB	3FQW	-62.179	0.019
QMAPISAMV	YP_009724389.1	7381	9	0.154	14.7	SB	1TVH	-62.131	0.561
VMPLSAPTL	YP_009724389.1	16930	9	1.3058	626.4	WB	3MYJ	-62.105	0
FAQDGNAAI	YP_009724389.1	14764	9	1.9611	1215.6	WB	2GTW	-62.093	0.151
LLVAAGLEA	YP_009724391.1	25674	9	1.2655	485.3	WB	3D25	-62.083	0
FVAAIFYLI	YP_009724389.1	8608	9	0.6186	9.8	WB	3V5H	-62.082	0.996
VLSFCAFAV	YP_009724389.1	13060	9	1.0593	8.3	WB	1HHG	-62.08	0.138
ELFENKTTL	YP_009724389.1	19741	9	1.1868	2196.2	WB	2V2X	-62.079	0
KQGDDYVYL	YP_009724389.1	15901	9	0.7853	334.6	WB	4NO5	-62.024	0
NLYDKLVSS	YP_009724389.1	3805	9	0.319	130.9	SB	1S9Y	-61.979	0.016
VVNPVMEPI	YP_009724391.1	26154	9	1.6575	534.5	WB	6PTB	-61.962	0.867
HVVAFNTLL	YP_009724389.1	9490	9	1.4183	645	WB	3V5D	-61.941	0.027
ALLAGTITS	YP_009724390.1	24187	9	1.1278	890	WB	1S9Y	-61.929	0.813
FVVPGLPGT	YP_009724389.1	8854	9	0.7166	222	WB	6NCA	-61.916	1.677
IVDEPEEHV	YP_009724391.1	26097	9	0.6287	1120.2	WB	3FQW	-61.88	0.321
KQLIKVTLV	YP_009724389.1	8575	9	1.359	251.8	WB	4NNY	-61.878	1.229
KLFIRQEEV	YP_009724395.1	27645	9	0.1462	30.1	SB	3MRK	-61.857	0.017
TLIGEAVKT	YP_009724389.1	20116	9	1.1351	2119.3	WB	3FQT	-61.837	0.1
FLPRVFSAV	YP_009724389.1	8914	9	0.1353	5.2	SB	6R2L	-61.814	0.105
SVVSKVVKV	YP_009724389.1	20554	9	0.3459	335.3	SB	6NCA	-61.733	1.86
FVFPLNSII	YP_009724389.1	1081	9	1.0108	208.3	WB	6NCA	-61.726	0.019
QLGGLHLLI	YP_009724389.1	20350	9	1.0821	215.5	WB	6OPD	-61.689	0.408
NVLAWLYAA	YP_009724389.1	10660	9	1.4457	20	WB	5WSH	-61.648	0
QVDVVNFNL	YP_009725255.1	29641	9	1.929	1482.5	WB	3V5H	-61.592	1.881
SVAALTNNV	YP_009724389.1	14629	9	0.6604	188.2	WB	3FQW	-61.584	0.306
TLGVLVPHV	YP_009724389.1	571	9	0.1342	25.4	SB	3REW	-61.492	0.336
KLPDDFTGC	YP_009724390.1	22831	9	1.04	533.4	WB	1S9W	-61.455	0.216
SLDNVLSTF	YP_009724389.1	8137	9	0.9026	1782.6	WB	1T1Y	-61.433	1.937
IVAGGIVAI	YP_009724389.1	9403	9	0.178	83.2	SB	6OPD	-61.369	0.215
GLCVDIPGI	YP_009724389.1	18148	9	0.481	132.2	SB	6PTB	-61.359	0
VLYENQKLI	YP_009724390.1	24304	9	0.4563	386.1	SB	3PWN	-61.32	1.717
YMPYFFTLL	YP_009724389.1	6766	9	0.5247	11.2	WB	3MYJ	-61.293	0.095
AVANGDSEV	YP_009724389.1	12163	9	1.5833	1698.3	WB	3FQW	-61.237	0.119
SLETIQITI	YP_009724389.1	7171	9	0.4252	367	SB	6OPD	-61.234	0.42
YTNSFTRGV	YP_009724390.1	21643	9	1.9349	516	WB	1TVB	-61.224	0.055
WLIVGVALL	YP_009724391.1	25524	9	0.3996	32.6	SB	3MRE	-61.102	0.853
RVYSTGSNV	YP_009724390.1	23461	9	1.4052	1323.6	WB	3FQW	-61.088	1.739
LQAGNATEV	YP_009724389.1	13018	9	1.3328	397.2	WB	4NNY	-61.073	0
WLDDDSQQT	YP_009724389.1	3199	9	1.3837	2056.7	WB	3D25	-61.042	0.953
LQAENVTGL	YP_009724389.1	18034	9	0.594	123.5	WB	4NO5	-60.972	0.109
GVFCGVDAV	YP_009724389.1	9310	9	0.4348	29.8	SB	3FQW	-60.946	0.898
FITESKPSV	YP_009724389.1	3904	9	0.243	67.2	SB	3MRH	-60.879	0
HLKDGTCGL	YP_009724389.1	397	9	1.3327	910.2	WB	5ENW	-60.848	0.373
VLSEARQHL	YP_009724389.1	376	9	0.5414	314.5	WB	4I4W	-60.845	0.191
GLTVLPPLL	YP_009724390.1	24130	9	0.2595	109.9	SB	3MRE	-60.81	0.053
YTVELGTEV	YP_009724389.1	2842	9	0.3355	104.3	SB	1TVB	-60.752	0
ALNKATNNA	YP_009724389.1	3484	9	1.5424	1743.5	WB	5EU5	-60.673	0.194
FVNEFYAYL	YP_009724389.1	15661	9	0.0993	5	SB	3V5D	-60.536	1.768
QIDGYVMHA	YP_009724389.1	21310	9	1.583	1691.4	WB	1HHI	-60.468	1.596
KVDGVDVEL	YP_009724389.1	19720	9	0.3843	522.7	SB	3V5H	-60.386	0.344
VVDSYYSLL	YP_009724389.1	14137	9	1.6563	775.3	WB	3V5D	-60.245	0.01
GISQYSLRL	YP_009724389.1	1978	9	1.9143	2067.9	WB	5HHO	-60.14	0.419
SVLYYQNNV	YP_009724389.1	15790	9	1.4284	386.7	WB	3FQW	-60.076	1.389
FSASTSAFV	YP_009724389.1	1702	9	1.8225	61.1	WB	4NNY	-59.995	0
RIMASLVLA	YP_009724389.1	15331	9	0.841	45.9	WB	3FQT	-59.964	0.331
ATIPIQASL	YP_009724391.1	25488	9	1.156	1525.9	WB	3MRF	-59.933	1.283
ALNNIINNA	YP_009724389.1	12394	9	0.2192	132.2	SB	3D25	-59.917	1.117
ILDGISQYS	YP_009724389.1	1969	9	1.6667	1130	WB	1S9Y	-59.892	0.067
GVYDYLVST	YP_009724389.1	11689	9	0.2238	62.6	SB	6NCA	-59.864	0.009
YLTNDVSFL	YP_009724389.1	9607	9	0.0461	7.6	SB	1S8D	-59.851	0.128
VVQEGVLTA	YP_009724389.1	4132	9	1.2689	1830.9	WB	5WSH	-59.825	0.519
IIFLEGETL	YP_009724389.1	2479	9	1.2925	1406.7	WB	5HHO	-59.584	0.859
VINGDRWFL	YP_009724389.1	10687	9	1.3175	508.1	WB	1HHI	-59.582	0.991
GLYPTLNIS	YP_009724389.1	16987	9	1.9075	1891.5	WB	1S9Y	-59.561	0
SLVKPSFYV	YP_009724392.1	26391	9	0.0548	8.7	SB	3I6G	-59.551	0
FVCDNIKFA	YP_009724389.1	6052	9	1.8622	506.1	WB	5WSH	-59.527	0.037
RIIPARARV	YP_009724389.1	17230	9	1.3371	1414.5	WB	3MRH	-59.414	0.309
YQDVNCTEV	YP_009724390.1	23395	9	0.9048	74.3	WB	4NNY	-59.402	0.729
SLPGVFCGV	YP_009724389.1	9301	9	0.2541	10.1	SB	6O4Z	-59.259	0.023
VQEGVLTAV	YP_009724389.1	4135	9	1.4875	762.4	WB	4NNY	-59.247	0.148
VLSTFISAA	YP_009724389.1	8149	9	0.536	59.6	WB	1S9X	-59.139	0.12
ALGKLQDVV	YP_009724390.1	24391	9	1.3229	916.9	WB	6R2L	-59.107	0.092
SVTTEILPV	YP_009724390.1	23722	9	1.0689	133.3	WB	6NCA	-59.065	0
KIYSKHTPI	YP_009724390.1	22165	9	1.8421	285.4	WB	3PWN	-58.961	0.215
YADVFHLYL	YP_009724389.1	16069	9	1.3834	206.2	WB	1I7R	-58.876	0.002
IAIPTNFTI	YP_009724390.1	23695	9	1.7199	1028.2	WB	2GTW	-58.785	0.021
KLKTLVATA	YP_009724389.1	8086	9	1.3978	645.6	WB	5EU5	-58.683	0
KLVNKFLAL	YP_009724389.1	2302	9	0.1719	30.4	SB	1T1Z	-58.613	1.173
YVVDDPCPI	YP_009724396.1	27983	9	0.5734	59.8	WB	6NCA	-58.556	0.026
AIASEFSSL	YP_009724389.1	12091	9	0.9967	403.4	WB	1HHI	-58.479	0.427
YVLPNDDTL	YP_009724389.1	5119	9	0.5079	347.3	WB	3V5D	-58.475	0.316
FVSDADSTL	YP_009724389.1	20965	9	0.4556	187.1	SB	3V5D	-58.396	0.537
ELDERIDKV	YP_009724389.1	2794	9	0.8908	1666.5	WB	6R2L	-58.383	0
FLPGVYSVI	YP_009724389.1	9562	9	0.4031	36.5	SB	3PWN	-58.346	0.956
STSAFVETV	YP_009724389.1	1711	9	0.7395	183.4	WB	1TVB	-58.056	0.546
KVAGFAKFL	YP_009724389.1	13561	9	1.8695	1002.8	WB	3V5D	-58.043	0
KLIEYTDFA	YP_009724389.1	8965	9	0.0581	5.8	SB	1S9X	-58.035	1.409
FGADPIHSL	YP_009724389.1	3724	9	1.0497	1473.4	WB	3V5D	-57.907	0.75
LLALHRSYL	YP_009724390.1	22282	9	1.9845	286.1	WB	4MNQ	-57.837	0.257
SIDAFKLNI	YP_009724389.1	11764	9	0.9516	736.7	WB	6OPD	-57.566	1.684
TLDSKTQSL	YP_009724390.1	21886	9	0.2599	250.4	SB	1S8D	-57.549	1.207
MVTNNTFTL	YP_009724389.1	2683	9	1.1303	188.6	WB	3V5K	-57.511	0.089
GVGYQPYRV	YP_009724390.1	23065	9	1.9078	2950.7	WB	5SWQ	-57.22	1.254
LLAKDTTEA	YP_009724389.1	11959	9	0.6507	244	WB	3FT4	-57.181	0.596
LQNNELSPV	YP_009724389.1	12679	9	1.8658	92.9	WB	4NNY	-57.044	0.164
YTVEEAKTV	YP_009724389.1	4273	9	1.4074	1445.2	WB	1TVB	-56.988	0.144
SMDNSPNLA	YP_009724389.1	12607	9	1.4255	1568.7	WB	1TVH	-56.721	0
AVLDMCASL	YP_009724389.1	10831	9	1.1233	227.4	WB	3V5D	-56.698	0.955
LQLGFSTGV	YP_009724389.1	18358	9	0.6237	19.3	WB	4NNY	-56.634	0.652
KMAFPSGKV	YP_009724389.1	10066	9	1.3889	298	WB	1TVH	-56.603	0.005
GMSRIGMEV	YP_009724397.2	29218	9	0.2558	48.1	SB	1TVH	-56.47	0.368
ALLEDEFTP	YP_009724389.1	10906	9	1.5755	2049.4	WB	3FT4	-56.373	0.245
VVNAANVYL	YP_009724389.1	3433	9	1.007	624	WB	3V5D	-56.297	0
GVDIAANTV	YP_009724389.1	19846	9	1.6266	3198.8	WB	5SWQ	-56.292	0
AQFAPSASA	YP_009724397.2	29185	9	1.9284	947.6	WB	4NNY	-56.056	1.642
YVYSRVKNL	YP_009724392.1	26412	9	0.8234	859.2	WB	3V5D	-55.752	0.571
FVDRQTAQA	YP_009724389.1	10606	9	1.9225	1632	WB	5	-55.735	0.593
IIQFPNTYL	YP_009724389.1	9145	9	1.3891	895.1	WB	5HHM	-55.681	0.221
KLKPVLDWL	YP_009724389.1	2131	9	0.5411	98	WB	4MNQ	-55.093	0.243
TLKNTVCTV	YP_009724389.1	13354	9	1.4425	360	WB	3GSU	-55.026	0.638
HTIDGSSGV	YP_009724391.1	26130	9	1.0809	420.2	WB	1TVB	-54.885	0.552
PVYSFLPGV	YP_009724389.1	9550	9	1.0888	249.3	WB	3FQW	-54.838	0.22
FVSEETGTL	YP_009724392.1	26253	9	0.6944	324.4	WB	3V5D	-53.904	0.843
ASLPFGWLI	YP_009724391.1	25506	9	1.7661	378.3	WB	3PWL	-53.816	0.06
GQQFGPTYL	YP_009724389.1	5035	9	1.6223	1756.7	WB	4NO5	-53.66	0.313
ISDEFSSNV	YP_009724389.1	17008	9	1.609	690.4	WB	1TVB	-52.421	0.043
GMVLGSLAA	YP_009724389.1	12982	9	1.6049	669.7	WB	3FQT	-52.196	0
GVAPGTAVL	YP_009724389.1	20887	9	1.0625	1647.7	WB	3V5D	-51.66	0
IQPGQTFSV	YP_009724389.1	10369	9	0.7248	120.9	WB	4NNY	-51.633	0.353
STDTGVEHV	YP_009724391.1	26049	9	1.8388	2931.6	WB	1TVB	-51.191	0
QQGEVPVSI	YP_009724389.1	19672	9	1.9151	2910.2	WB	4NNY	-50.869	0.421

### Sheet: 10mers
Peptide	Protein ID	Position in nucleotide space (starts from 0 index)	Peptide length	NetMHCPan 4.0 %Rank	NetMHCPan4.0 Affinity (nM)	NetMHCPan binding level prediction	Template PDB ID	Average Rosetta binding energy (dG_separated in kcal/mol)	SD of binding energies (in kcal/mol)
YILFTRFFYV	YP_009724389.1	7255	10	0.7317	3.9	WB	6O51	-87.627	1.442
FLMSFTVLCL	YP_009724389.1	9517	10	0.6257	5.5	WB	5FDW	-83.579	1.084
HMLDMYSVML	YP_009724389.1	16132	10	0.5327	26.8	WB	5FDW	-81.492	0.119
YLKLRSDVLL	YP_009724389.1	9832	10	0.7418	35	WB	5FDW	-80.45	0.813
MVMCGGSLYV	YP_009724389.1	15436	10	1.0226	15.9	WB	5C0A	-80.355	0.214
FLFVAAIFYL	YP_009724389.1	8602	10	0.4975	4.9	SB	5FDW	-80.099	0.335
FVLWAHGFEL	YP_009724389.1	18586	10	0.2907	5.2	SB	5C0A	-79.686	0.125
FLAHIQWMVM	YP_009724389.1	9628	10	1.2648	8.2	WB	4GKS	-78.419	0.302
KLINIIIWFL	YP_009724389.1	6937	10	0.429	10	SB	5FDW	-78.411	0.02
MLVKQGDDYV	YP_009724389.1	15892	10	1.3443	179.1	WB	3MRM	-77.909	0.054
WLTYTGAIKL	YP_009724397.2	29260	10	0.9141	126.1	WB	5FDW	-77.46	1.36
DLLLDDFVEI	YP_009724389.1	20506	10	0.7225	54.3	WB	5C09	-76.678	0.086
YVWKSYVHVV	YP_009724389.1	7438	10	1.2718	22.3	WB	1I4F	-76.573	0.11
VLYYQNNVFM	YP_009724389.1	15793	10	1.9402	489.7	WB	3MGT	-76.554	1.07
FIEDLLFNKV	YP_009724390.1	24010	10	1.5975	49.1	WB	1HHH	-76.498	0.199
FLVFLGIITT	YP_009724396.1	27899	10	1.1791	102.8	WB	4GKS	-76.477	0.193
YLYALVYFLQ	YP_009724391.1	25710	10	1.9193	24.3	WB	5FDW	-76.407	0.128
QLMCQPILLL	YP_009724389.1	7951	10	1.0761	41.6	WB	5FDW	-76.345	0.78
YLTFYLTNDV	YP_009724389.1	9595	10	1.7356	14.1	WB	6O51	-76.219	0.874
ALWEIQQVVD	YP_009724389.1	12544	10	1.0443	172.8	WB	3UTQ	-76.121	0.591
GLWLDDVVYC	YP_009724389.1	10138	10	0.2491	87.3	SB	3UTQ	-75.972	1.202
VLHSTQDLFL	YP_009724390.1	21700	10	1.8534	285.9	WB	5FDW	-75.83	0.104
LLIVNNATNV	YP_009724390.1	21910	10	1.7123	268.4	WB	6O51	-75.757	0.067
WTLMNVLTLV	YP_009724389.1	11389	10	0.99	8.7	WB	6G3J	-75.609	0.416
AMSAFAMMFV	YP_009724389.1	11122	10	1.3567	9.8	WB	6AM5	-75.462	0
YMPASWVMRI	YP_009724389.1	11224	10	1.476	17.3	WB	5C09	-75.454	0.087
LMYKGLPWNV	YP_009724389.1	18493	10	0.4535	7.2	SB	6AM5	-75.279	0.16
FLIVAAIVFI	YP_009724395.1	27693	10	1.3313	23.5	WB	3MRR	-75.088	0.075
YVYNPFMIDV	YP_009724389.1	18742	10	0.7534	27.3	WB	5C0A	-74.969	1.075
SQMEIDFLEL	YP_009724389.1	20239	10	0.7404	31.2	WB	5C0B	-74.884	1.017
FLELAMDEFI	YP_009724389.1	20257	10	1.695	17.1	WB	3MGO	-74.77	0.016
ALLEDEFTPF	YP_009724389.1	10906	10	1.3811	721.8	WB	1HHH	-74.742	0.281
FLARGIVFMC	YP_009724389.1	11521	10	1.6182	134.8	WB	4GKS	-74.582	0.326
KKLLEQWNLV	YP_009724393.1	26561	10	1.3658	73.8	WB	3MRM	-74.579	1.042
FLLNKEMYLK	YP_009724389.1	9811	10	0.9131	28.2	WB	2CLR	-74.572	1.49
TLMIERFVSL	YP_009724389.1	15997	10	0.7112	46.2	WB	5FDW	-74.501	0.42
LFLLPSLATV	YP_009724389.1	11176	10	0.4749	8.4	SB	4JFQ	-74.401	0.152
SWLMWLIINL	YP_009724389.1	7348	10	1.6134	36.4	WB	5FDW	-74.338	0.011
VVADAVIKTL	YP_009724389.1	2884	10	1.3813	1684.7	WB	1I4F	-74.233	0.048
FLQSINFVRI	YP_009724391.1	25731	10	0.8798	23.9	WB	3MRR	-74.205	0.028
YLPYPDPSRI	YP_009724389.1	15922	10	0.1724	116.8	SB	5C09	-74.151	0.181
YIFFASFYYV	YP_009724389.1	7414	10	1.0089	5.1	WB	5C0A	-74.144	0.694
FLVQAGNVQL	YP_009724389.1	10249	10	0.1764	37.5	SB	5FDW	-74.042	0.44
ALLTLQQIEL	YP_009724389.1	5299	10	0.7094	78.8	WB	5FDW	-73.915	0.543
YQHEETIYNL	YP_009724389.1	13678	10	1.0229	218.1	WB	5C07	-73.788	0.01
HLIPLMYKGL	YP_009724389.1	18481	10	1.5825	85.2	WB	5FDW	-73.647	0.234
NLSDRVVFVL	YP_009724389.1	18565	10	0.8626	91	WB	5FDW	-73.614	0.121
QLDEEQPMEI	YP_009724394.1	27351	10	0.9182	1119.3	WB	3MGO	-73.461	0.041
YKLNVGDYFV	YP_009724389.1	16885	10	0.4062	12.5	SB	6O51	-73.436	0.65
TLMNVLTLVY	YP_009724389.1	11392	10	1.4937	30.4	WB	3GIV	-73.433	0.371
FHLVDFQVTI	YP_009724394.1	27204	10	0.2828	15.3	SB	5C0B	-73.129	0.011
LLHKPIVWHV	YP_009724389.1	6217	10	0.9232	27.5	WB	3MRN	-72.983	0.755
FLTENLLLYI	YP_009724389.1	4006	10	0.4535	5.7	SB	3MGO	-72.914	0.125
FYLITPVHVM	YP_009724389.1	8623	10	1.3519	283.6	WB	6AMT	-72.853	2.335
VVIGIVNNTV	YP_009724390.1	24943	10	1.4858	770.8	WB	1I4F	-72.673	0.151
YSLLMPILTL	YP_009724389.1	14152	10	0.9669	69.3	WB	5FDW	-72.628	0.445
AQVDVVNFNL	YP_009725255.1	29638	10	1.1749	287.1	WB	5FDW	-72.59	0.605
KLNEEIAIIL	YP_009724389.1	1666	10	0.2948	117.9	SB	5FDW	-72.302	1.119
FPLNSIIKTI	YP_009724389.1	1087	10	1.9376	421.4	WB	5C09	-72.246	0.604
RLIDAMMFTS	YP_009724389.1	1999	10	1.9815	245.3	WB	2CLR	-72.169	2.049
NMFTPLIQPI	YP_009724389.1	9349	10	1.6421	60.2	WB	5C0B	-72.154	0.028
YLTNDVSFLA	YP_009724389.1	9607	10	0.4235	14.3	SB	3UTQ	-72.11	0.099
NMMISAGFSL	YP_009724389.1	19534	10	1.8916	75.1	WB	6AM5	-72.054	0.677
GYLNSTNVTI	YP_009724389.1	7069	10	1.5302	380.7	WB	5C0B	-72.05	0.145
YIINLIIKNL	YP_009724394.1	27291	10	1.5602	145.3	WB	5FDW	-72.037	0.595
FLWLLWPVTL	YP_009724393.1	26678	10	0.9899	16.6	WB	5FDW	-71.999	0.944
GLIAIVMVTI	YP_009724390.1	25228	10	1.2101	137.8	WB	3MRR	-71.967	0
AVINGDRWFL	YP_009724389.1	10684	10	1.5134	370.7	WB	1I4F	-71.878	0.532
YNLLKDCPAV	YP_009724389.1	13699	10	0.6112	13.2	WB	6O51	-71.834	0.145
AMRNAGIVGV	YP_009724389.1	14023	10	0.3855	57.2	SB	6AM5	-71.756	0
TLVTMPLGYV	YP_009724389.1	4594	10	1.179	43.5	WB	3I6K	-71.601	0.074
KLNVGDYFVL	YP_009724389.1	16888	10	0.9664	119.1	WB	5FDW	-71.464	0
MMVTNNTFTL	YP_009724389.1	2680	10	1.9269	37.2	WB	6AMT	-71.361	0.235
FVENPDILRV	YP_009724389.1	13933	10	0.5572	347.4	WB	5C0A	-71.355	0
TLNDFNLVAM	YP_009724389.1	10729	10	0.6486	154.6	WB	3I6K	-71.334	0.69
GLNDNLLEIL	YP_009724389.1	1597	10	0.2116	114.4	SB	5FDW	-71.283	0.742
LLLLDRLNQL	YP_009724397.2	28933	10	0.9319	170.9	WB	5FDW	-71.175	0.327
YLKLTDNVYI	YP_009724389.1	3355	10	0.16	11.5	SB	3MGO	-71.147	0.338
LLYDANYFLC	YP_009724391.1	25806	10	0.7506	27.3	WB	2CLR	-71.128	2.617
QYIDIGNYTV	YP_009724396.1	28106	10	1.9251	478.9	WB	4JFE	-71.031	0.069
VLWAHGFELT	YP_009724389.1	18589	10	1.3729	88.2	WB	3UTQ	-70.939	1.231
RLTLGVYDYL	YP_009724389.1	11677	10	1.4696	87.7	WB	5FDW	-70.932	0.238
KMFDAYVNTF	YP_009724389.1	8029	10	1.6827	814.2	WB	6AMT	-70.93	0.39
RIDGDMVPHI	YP_009724389.1	13753	10	1.364	871.1	WB	5C09	-70.911	0.538
ALYYPSARIV	YP_009724389.1	17122	10	1.355	537.7	WB	4JFE	-70.899	0.298
SFLAHIQWMV	YP_009724389.1	9625	10	0.8702	5.6	WB	3I6K	-70.857	0.84
FISDEVARDL	YP_009724389.1	7654	10	0.9619	472.5	WB	5FDW	-70.786	0.136
FCLEASFNYL	YP_009724389.1	6889	10	1.8168	66.9	WB	5FDW	-70.751	0.293
YLDAYNMMIS	YP_009724389.1	19519	10	1.2631	72.4	WB	4GKS	-70.677	0.536
HVMVELVAEL	YP_009724389.1	511	10	1.7692	155.9	WB	5FDW	-70.639	0.364
SIIQFPNTYL	YP_009724389.1	9142	10	1.9601	553.6	WB	5FDW	-70.462	0.211
LYLYALVYFL	YP_009724391.1	25707	10	1.6994	14.8	WB	5FDW	-70.401	0.362
LALSKGVHFV	YP_009724391.1	25602	10	1.3341	107.4	WB	4GKN	-70.398	0.125
KLALGGSVAI	YP_009724389.1	21136	10	0.3723	72.2	SB	3MRR	-70.359	0.043
FLLPSLATVA	YP_009724389.1	11179	10	0.3789	11.2	SB	3UTQ	-70.274	0.649
FVSNGTHWFV	YP_009724390.1	24844	10	0.8745	12.5	WB	1I4F	-70.118	0.18
TLACFVLAAV	YP_009724393.1	26702	10	1.6253	12.6	WB	3I6K	-70.061	0
KLQNNELSPV	YP_009724389.1	12676	10	1.4152	51	WB	3MRM	-70.051	0.076
ELYSPIFLIV	YP_009724395.1	27675	10	1.3664	174.9	WB	4JFD	-70.023	2.371
YLDGADVTKI	YP_009724389.1	5056	10	0.1476	99.2	SB	5C09	-69.804	0.091
MFLARGIVFM	YP_009724389.1	11518	10	1.5148	80.1	WB	6AMT	-69.803	0.697
ALITLATCEL	YP_009724395.1	27414	10	1.5694	144.2	WB	5FDW	-69.785	0.004
VVLLSVLQQL	YP_009724389.1	11872	10	1.8308	192.2	WB	5FDW	-69.738	0.542
VMPLSAPTLV	YP_009724389.1	16930	10	1.305	94.7	WB	6AM5	-69.622	0.553
FLEMKSEKQV	YP_009724389.1	3832	10	1.7606	278	WB	1HHH	-69.62	0
SLREVRTIKV	YP_009724389.1	4945	10	1.4886	1006.2	WB	4JFD	-69.523	0.238
TLVSDIDITF	YP_009724389.1	4069	10	1.4534	2049	WB	3GIV	-69.514	1.708
FLEYHDVRVV	YP_009724396.1	28214	10	0.9486	91.5	WB	4GKS	-69.486	0.023
QELYSPIFLI	YP_009724395.1	27672	10	1.4371	110.7	WB	3MGO	-69.445	1.528
VLQLPQGTTL	YP_009724397.2	28744	10	1.0729	1468.6	WB	5FDW	-69.425	0.065
PLLYDANYFL	YP_009724391.1	25803	10	0.6599	15.7	WB	5FDW	-69.414	1.31
ILDGISQYSL	YP_009724389.1	1969	10	0.2248	36.2	SB	5FDW	-69.356	0.319
SLLMPILTLT	YP_009724389.1	14155	10	1.1942	72.3	WB	3GIV	-69.326	0
VLMDGSIIQF	YP_009724389.1	9127	10	0.6242	616.8	WB	4GKS	-69.242	0
FLKKDAPYIV	YP_009724389.1	4096	10	0.5076	72.3	WB	1HHH	-69.077	0.909
ILANTCTERL	YP_009724389.1	16597	10	1.759	193.3	WB	5FDW	-69.031	0.08
GWLIVGVALL	YP_009724391.1	25521	10	1.4182	392.9	WB	5FDW	-68.946	0.462
NLAWPLIVTA	YP_009724389.1	12625	10	0.5116	82.3	WB	3UTQ	-68.922	0.05
SIVAGGIVAI	YP_009724389.1	9400	10	0.946	485.8	WB	3MRR	-68.899	0
LVFLGIITTV	YP_009724396.1	27902	10	1.4489	133.8	WB	1I4F	-68.891	0
SIAIPTNFTI	YP_009724390.1	23692	10	1.8741	591.5	WB	5C09	-68.887	1.094
RPLLESELVI	YP_009724393.1	26912	10	1.5634	272.1	WB	3MGO	-68.861	1.504
YLATALLTLQ	YP_009724389.1	5287	10	1.4819	94.3	WB	3GIV	-68.86	0
RIFTIGTVTL	YP_009724391.1	25407	10	1.2041	487.5	WB	5FDW	-68.69	0.239
SLENVAFNVV	YP_009724389.1	19621	10	1.7717	247.1	WB	3MRP	-68.603	0.398
FKLVNKFLAL	YP_009724389.1	2299	10	1.9507	42.2	WB	5FDW	-68.531	0.938
KNLNESLIDL	YP_009724390.1	25132	10	1.0394	335.2	WB	5FDW	-68.486	1.237
YLQPRTFLLK	YP_009724390.1	22366	10	1.8945	165.1	WB	5FDW	-68.486	0.596
LLLDDFVEII	YP_009724389.1	20509	10	0.2167	21.4	SB	3MGO	-68.371	0.048
ALLADKFPVL	YP_009724389.1	18997	10	0.3891	63.4	SB	5FDW	-68.327	0.238
RLITGRLQSL	YP_009724390.1	24544	10	0.9786	278.3	WB	5FDW	-68.321	1.251
SMSYEDQDAL	YP_009724389.1	14992	10	0.9738	534.9	WB	5FDW	-68.245	0.191
FKLNEEIAII	YP_009724389.1	1663	10	0.5402	65.3	WB	5C0B	-68.188	0.271
IVAGGIVAIV	YP_009724389.1	9403	10	0.484	160.7	SB	5C0A	-68.113	0
TMADLVYALR	YP_009724389.1	13807	10	1.777	127.1	WB	6AMT	-68.107	0.11
TFLLNKEMYL	YP_009724389.1	9808	10	0.7449	16.3	WB	5FDW	-68.085	0.691
AALLADKFPV	YP_009724389.1	18994	10	1.5235	29.3	WB	2GT9	-68.013	0
WLDDDSQQTV	YP_009724389.1	3199	10	0.2762	124.4	SB	1HHH	-68.013	1.129
NLACEDLKPV	YP_009724389.1	6376	10	1.6584	157.9	WB	3I6K	-67.96	0.154
VVQEGVLTAV	YP_009724389.1	4132	10	1.4429	455.1	WB	1I4F	-67.898	0.011
LLDQALVSDV	YP_009724389.1	7975	10	0.7923	58.1	WB	3MRN	-67.852	0.48
TLATHGLAAV	YP_009724389.1	6625	10	0.4595	28.1	SB	3I6K	-67.777	0.112
SALWEIQQVV	YP_009724389.1	12541	10	0.3922	36.1	SB	2GT9	-67.76	0.876
SMATNYDLSV	YP_009724389.1	17365	10	0.7408	36.3	WB	6AM5	-67.749	0.201
GYLQPRTFLL	YP_009724390.1	22363	10	1.5122	97	WB	5FDW	-67.648	0.183
MVLGSLAATV	YP_009724389.1	12985	10	1.6632	32.7	WB	5C0A	-67.618	0
YLVQQESPFV	YP_009724389.1	5650	10	0.2813	18.9	SB	1HHH	-67.587	0.413
KNLSDRVVFV	YP_009724389.1	18562	10	0.3192	36	SB	6AM5	-67.522	0.817
KLIEYTDFAT	YP_009724389.1	8965	10	1.0451	23	WB	3MRM	-67.411	0.714
NTLNDLNETL	YP_009724389.1	4570	10	1.2184	1019	WB	5FDW	-67.38	0.205
FQSASKIITL	YP_009724391.1	25557	10	1.5347	253.3	WB	5C0B	-67.367	0.162
SLFDMSKFPL	YP_009724389.1	21385	10	0.4517	6	SB	5FDW	-67.282	0.475
FYLTNDVSFL	YP_009724389.1	9604	10	0.7147	38.5	WB	5FDW	-67.248	0.827
KIAEIPKEEV	YP_009724389.1	3868	10	0.5424	266	WB	3MRM	-67.174	0.883
CYLATALLTL	YP_009724389.1	5284	10	1.399	50.8	WB	5FDW	-67.17	0.713
IVGDVVQEGV	YP_009724389.1	4120	10	1.4331	926.4	WB	1I4F	-67.093	0.416
GQINDMILSL	YP_009724389.1	21451	10	0.8566	267.6	WB	5C0B	-67.007	0.911
KLDGVVCTEI	YP_009724389.1	5911	10	0.5027	153.6	WB	3MRR	-66.998	0
TTLNDFNLVA	YP_009724389.1	10726	10	1.6988	773.9	WB	5C0C	-66.976	1.037
SLQTYVTQQL	YP_009724390.1	24568	10	1.9462	606	WB	5FDW	-66.95	0.77
TLPKGIMMNV	YP_009724389.1	20761	10	0.7365	77.3	WB	1HHH	-66.875	0.184
QMEIDFLELA	YP_009724389.1	20242	10	1.8156	87.5	WB	6AMT	-66.716	0.792
ALFAYTKRNV	YP_009724389.1	15016	10	1.2006	69.7	WB	3I6K	-66.711	0.422
GVYSVIYLYL	YP_009724389.1	9571	10	1.8542	164.5	WB	5C0A	-66.633	0.921
TLAVPYNMRV	YP_009724389.1	20830	10	0.3229	56.5	SB	3I6K	-66.503	0.082
RLYLDAYNMM	YP_009724389.1	19513	10	1.657	644.2	WB	3MGO	-66.479	0.015
SRLDKVEAEV	YP_009724390.1	24505	10	0.9556	459	WB	1I4F	-66.424	0.804
VLYQPPQTSI	YP_009724389.1	10006	10	0.7316	913.5	WB	3MGT	-66.382	0.418
VVMAYITGGV	YP_009724389.1	2050	10	1.8976	37.8	WB	5C0A	-66.344	0.011
STLIGDCATV	YP_009724389.1	20983	10	0.7275	56.9	WB	6G3J	-66.316	1.302
KLRGTAVMSL	YP_009724389.1	21415	10	1.814	484	WB	5FDW	-66.26	2.45
ALGGSVAIKI	YP_009724389.1	21142	10	1.5588	1534.1	WB	3MRR	-66.259	0
YPIIGDELKI	YP_009724389.1	18925	10	1.7926	2434.5	WB	5C09	-66.243	0.815
HLVDFQVTIA	YP_009724394.1	27207	10	0.644	234.7	WB	3UTQ	-66.179	0.037
SQLGGLHLLI	YP_009724389.1	20347	10	1.5465	121.2	WB	5C0B	-65.973	0.587
ISMWALIISV	YP_009724389.1	11455	10	1.3907	17.7	WB	4GKN	-65.914	0.081
INVFAFPFTI	YP_009725255.1	29566	10	1.9925	42.6	WB	3MRR	-65.865	1.216
YRLYLDAYNM	YP_009724389.1	19510	10	1.6859	210.7	WB	6AMT	-65.864	0.67
SIIKTIQPRV	YP_009724389.1	1099	10	1.7907	208.5	WB	1HHH	-65.851	0.556
MLNPNYEDLL	YP_009724389.1	10198	10	1.4815	208.1	WB	5FDW	-65.759	0.6
IFVDGVPFVV	YP_009724389.1	14437	10	1.3513	320.7	WB	1I4F	-65.722	0.512
TLEPEYFNSV	YP_009724389.1	17482	10	0.8496	69.8	WB	1HHH	-65.721	0.286
NLHPDSATLV	YP_009724389.1	4048	10	1.9068	1125.8	WB	4JFE	-65.675	0.595
YLPQNAVVKI	YP_009724389.1	1339	10	0.7286	195.6	WB	3MGO	-65.675	0.088
VQLHNDILLA	YP_009724389.1	11938	10	1.844	925.1	WB	5C07	-65.622	0.724
YVYIGDPAQL	YP_009724389.1	17422	10	0.7197	741.5	WB	5C0A	-65.504	0.007
VLVRGFGDSV	YP_009724389.1	340	10	1.3516	283.7	WB	1HHH	-65.438	1.73
KLNDLCFTNV	YP_009724390.1	22717	10	0.2287	13.7	SB	3MRM	-65.436	1.43
LYLDAYNMMI	YP_009724389.1	19516	10	1.0512	32.6	WB	3MRR	-65.427	0.111
SQLMCQPILL	YP_009724389.1	7948	10	1.4645	35.4	WB	5C08	-65.382	1.201
RLQAGNATEV	YP_009724389.1	13015	10	1.2599	496.7	WB	6O53	-65.335	0
TPVYSFLPGV	YP_009724389.1	9547	10	1.6478	59.2	WB	1HHH	-65.302	0.586
LLYIDINGNL	YP_009724389.1	4024	10	1.1847	286.3	WB	5FDW	-65.236	0.007
YLGTGPEAGL	YP_009724397.2	28606	10	0.8318	330.8	WB	5FDW	-65.212	0.436
VLYENQKLIA	YP_009724390.1	24304	10	1.7478	873	WB	3UTQ	-65.198	1.2
VLGLAAIMQL	YP_009724389.1	7282	10	0.9284	64.2	WB	5FDW	-65.154	0.64
KQVVSDIDYV	YP_009724389.1	19408	10	1.9279	396.3	WB	5C08	-65.15	0.28
FVVPGLPGTI	YP_009724389.1	8854	10	0.5764	94.1	WB	1I4F	-65.031	0.131
YIWLGFIAGL	YP_009724390.1	25204	10	1.0858	31	WB	5FDW	-64.814	0.325
YNLWNTFTRL	YP_009724389.1	19588	10	0.8061	26.7	WB	5FDW	-64.764	0.053
KILGLPTQTV	YP_009724389.1	17806	10	0.8299	226.6	WB	3MRP	-64.709	0
FKLSYGIATV	YP_009724389.1	16669	10	0.3092	9.8	SB	4GKN	-64.668	0.326
VQLSLPVLQV	YP_009724389.1	304	10	1.6081	237.3	WB	5C08	-64.629	0.006
GNLHPDSATL	YP_009724389.1	4045	10	1.455	2185	WB	5FDW	-64.513	0.067
KTLQPVSELL	YP_009724389.1	2905	10	1.1109	319.3	WB	5FDW	-64.502	0.588
YRLANECAQV	YP_009724389.1	15397	10	0.8758	26.5	WB	6O51	-64.204	0
SVLNDILSRL	YP_009724390.1	24484	10	0.5033	209.7	WB	1I4F	-64.195	0.842
RIQPGQTFSV	YP_009724389.1	10366	10	1.5201	549.7	WB	1I4F	-64.119	1.229
LLESELVIGA	YP_009724393.1	26918	10	1.8991	101.2	WB	3UTQ	-64.062	0.558
TLQAENVTGL	YP_009724389.1	18031	10	0.6642	310.4	WB	5FDW	-64.052	0.433
KLRSDVLLPL	YP_009724389.1	9838	10	0.875	17.7	WB	5FDW	-64.033	0.683
LLAPLLSAGI	YP_009724389.1	3694	10	1.4374	29.5	WB	3MRR	-63.983	0.396
VLPQLEQPYV	YP_009724389.1	442	10	1.2161	170.5	WB	1HHH	-63.737	0.782
YDLSVVNARL	YP_009724389.1	17380	10	1.3969	94.9	WB	5FDW	-63.64	1.606
MELTPVVQTI	YP_009724389.1	3304	10	1.7453	266.5	WB	5C0B	-63.61	0
GLNGYTVEEA	YP_009724389.1	4261	10	1.1517	693.2	WB	3UTQ	-63.435	0.739
FDMSKFPLKL	YP_009724389.1	21391	10	1.6028	72.9	WB	5FDW	-63.414	0.775
KLFAAETLKA	YP_009724389.1	16627	10	1.17	210.6	WB	3UTQ	-63.296	0.517
KMADQAMTQM	YP_009724389.1	12271	10	1.3003	475.2	WB	6AMT	-63.276	1.062
KLDNDALNNI	YP_009724389.1	12379	10	0.3588	124	SB	3MGT	-62.98	0
GLVEVEKGVL	YP_009724389.1	418	10	1.8819	2175.2	WB	5FDW	-62.918	0.011
NLVAVPTGYV	YP_009724389.1	18385	10	0.9962	134.2	WB	3MRM	-62.799	0
HPLADNKFAL	YP_009724395.1	27531	10	1.2124	654.7	WB	5FDW	-62.797	1.116
VQMAPISAMV	YP_009724389.1	7378	10	0.7945	40	WB	5C08	-62.731	0.555
FHLDGEVITF	YP_009724389.1	4894	10	1.0085	1828.8	WB	4GKN	-62.727	0.824
YSFLPGVYSV	YP_009724389.1	9556	10	0.8064	77	WB	6O51	-62.662	0.172
VSLVKPSFYV	YP_009724392.1	26388	10	1.2343	85.8	WB	5C0A	-62.569	0.926
ALRANSAVKL	YP_009724389.1	12652	10	1.73	2163.8	WB	5FDW	-62.204	0.315
TLNDLNETLV	YP_009724389.1	4573	10	0.4389	123.3	SB	3MRP	-62.141	1.07
YYLFDESGEF	YP_009724389.1	2977	10	1.9689	1862.2	WB	6O51	-62.111	0.012
KLLEQWNLVI	YP_009724393.1	26564	10	0.8438	32.5	WB	3MGT	-61.96	1.158
YIATNGPLKV	YP_009724389.1	3532	10	0.6957	337.8	WB	6O51	-61.959	0
EGLNDNLLEI	YP_009724389.1	1594	10	1.1982	648.4	WB	5C0B	-61.918	0.011
LVSDIDITFL	YP_009724389.1	4072	10	1.4204	196.2	WB	5FDW	-61.738	0.001
FGMSRIGMEV	YP_009724397.2	29215	10	1.4658	23.7	WB	1HHH	-61.737	0.336
GKIADYNYKL	YP_009724390.1	22807	10	1.2435	834	WB	5FDW	-61.621	2.254
SKLIEYTDFA	YP_009724389.1	8962	10	1.0371	66	WB	5C07	-61.435	0.197
FIRQEEVQEL	YP_009724395.1	27651	10	1.2168	629.6	WB	5FDW	-61.379	0.017
KALNLGETFV	YP_009724389.1	2365	10	1.6435	350.8	WB	2GT9	-61.281	0.546
VLPNDDTLRV	YP_009724389.1	5122	10	0.279	198.1	SB	1HHH	-61.233	0.682
VLHDIGNPKA	YP_009724389.1	19021	10	1.2846	1308.9	WB	3UTQ	-61.09	0.245
VLNNDYYRSL	YP_009724389.1	9277	10	1.8146	741.7	WB	5FDW	-61.073	1.539
ALPETTADIV	YP_009724389.1	17320	10	1.8447	684.3	WB	1HHH	-61.063	0
GRLQSLQTYV	YP_009724390.1	24556	10	1.428	124.4	WB	1I4F	-61.002	0.088
SLDNVLSTFI	YP_009724389.1	8137	10	0.8434	81.1	WB	3MGT	-60.979	0
KLSHQSDIEV	YP_009724389.1	8230	10	0.9706	203.3	WB	6O53	-60.952	0.005
KMSDVKCTSV	YP_009724389.1	11845	10	0.8899	23.1	WB	6AM5	-60.861	1.058
KIFVDGVPFV	YP_009724389.1	14434	10	0.0488	8.6	SB	6O53	-60.514	0.03
VMYASAVVLL	YP_009724389.1	11311	10	1.4193	78.7	WB	6AMT	-60.51	0.016
SLKVPATVSV	YP_009724389.1	4666	10	0.2356	59.7	SB	6O53	-60.499	0.57
SLAIDAYPLT	YP_009724389.1	16021	10	1.6968	545.8	WB	1HHH	-60.442	0
YLKSPNFSKL	YP_009724389.1	6913	10	0.7664	147.1	WB	5FDW	-60.43	0.205
FELDERIDKV	YP_009724389.1	2791	10	0.1862	36.4	SB	1HHH	-60.364	0.565
KLHDELTGHM	YP_009724389.1	16108	10	1.074	700	WB	3MGT	-60.348	0.332
QLEMELTPVV	YP_009724389.1	3295	10	0.6726	18.6	WB	1HHH	-59.912	0.107
YLNSTNVTIA	YP_009724389.1	7072	10	1.2388	386.3	WB	3UTQ	-59.909	0.107
YTMADLVYAL	YP_009724389.1	13804	10	0.1761	4.1	SB	6G3J	-59.895	0.776
KLQDVVNQNA	YP_009724390.1	24400	10	0.9706	569	WB	3UTQ	-59.802	0.061
TWLDMVDTSL	YP_009724389.1	11257	10	1.5533	521.1	WB	5FDW	-59.647	0.905
KLPDDFTGCV	YP_009724390.1	22831	10	0.3676	59.3	SB	1HHH	-59.296	1.227
QLGFSTGVNL	YP_009724389.1	18361	10	1.8052	963.7	WB	5FDW	-59.295	0.935
ALQIPFAMQM	YP_009724390.1	24238	10	0.8807	281.6	WB	6O53	-58.857	0.8
FELLHAPATV	YP_009724390.1	23104	10	0.3513	13.8	SB	5C08	-58.672	0.197
KLVLSVNPYV	YP_009724389.1	16354	10	0.262	12.7	SB	6O53	-58.607	0.118
TLPVNVAFEL	YP_009724389.1	19762	10	1.5623	108.9	WB	5FDW	-58.549	0.013
NDLNETLVTM	YP_009724389.1	4579	10	1.7078	1343.5	WB	6AMT	-58.3	0.503
ALVSDVGDSA	YP_009724389.1	7987	10	1.8214	1879.2	WB	3UTQ	-58.193	0.073
TVYDPLQPEL	YP_009724390.1	24967	10	0.8709	880.1	WB	1I4F	-57.942	0.469
VELFENKTTL	YP_009724389.1	19738	10	1.0285	1066.9	WB	5FDW	-57.724	0.466
AIPTNFTISV	YP_009724390.1	23698	10	1.6669	166.1	WB	1HHH	-57.665	0.015
ALVYDNKLKA	YP_009724389.1	17596	10	1.2199	1991.8	WB	3UTQ	-57.027	0.018
ILLAKDTTEA	YP_009724389.1	11956	10	1.6438	560.1	WB	3UTQ	-56.391	0
RDLYDKLQFT	YP_009724389.1	17971	10	1.458	346.4	WB	3MGO	-56.097	2.125
KIVDEPEEHV	YP_009724391.1	26094	10	1.1414	1675.1	WB	1I4F	-55.703	0.93
GDISGINASV	YP_009724390.1	25060	10	1.9954	1084.1	WB	1I4F	-55.633	0.658
ADLDDFSKQL	YP_009724397.2	29464	10	0.9436	1360.6	WB	5FDW	-54.667	0
YHLMSFPQSA	YP_009724390.1	24700	10	0.4427	18.8	SB	5C0D	-53.496	1.268
KNLYDKLVSS	YP_009724389.1	3802	10	1.404	605.5	WB	6O53	-51.665	0
RSLPGVFCGV	YP_009724389.1	9298	10	1.9338	72.4	WB	6O53	-49.703	0
