## Supplemental Table 2 for "Structure-based modeling of SARS-CoV-2 peptide/HLA-A02 antigens"

### Sheet: Confirmed_epitopes
Peptide	Protein ID	Position in nucleotide space (starts from 0 index)	Peptide length	NetMHCPan 4.0 %Rank	NetMHCPan4.0 Affinity (nM)	NetMHCPan binding level prediction	Template PDB ID	Average Rosetta binding energy (dG_separated in kcal/mol)	SD of binding energies (in kcal/mol)
SIIAYTMSL	YP_009724390.1	23632	9	0.1479	17	SB	1HHI	-69.708	0
ALNTLVKQL	YP_009724390.1	24433	9	0.6159	815.6	WB	3MRE	-70.822	0.015
VLNDILSRL	YP_009724390.1	24487	9	0.0356	17.9	SB	5MEO	-67.89	0.472
RLNEVAKNL	YP_009724390.1	25114	9	0.3295	321.1	SB	5F9J	-71.229	0.199
NLNESLIDL	YP_009724390.1	25135	9	0.2411	132.6	SB	5ENW	-63.792	1.327
FIAGLIAIV	YP_009724390.1	25219	9	0.1288	8.5	SB	3MRL	-75.254	0.393
GLMWLSYFI	YP_009724393.1	26786	9	0.3046	4.2	SB	3PWN	-70.149	1.263
LLLDRLNQL	YP_009724397.2	28936	9	0.0423	11.3	SB	5MER	-71.929	0.113
GMSRIGMEV	YP_009724397.2	29218	9	0.2558	48.1	SB	1TVH	-56.47	0.368
WLMWLIINL	YP_009724389.1	7351	9	0.558	14.9	WB	3KLA	-78.855	0.126
ILLLDQALV	YP_009724389.1	7969	9	0.1921	22.7	SB	1QEW	-69.761	0.899
SLPGVFCGV	YP_009724389.1	9301	9	0.2541	10.1	SB	6O4Z	-59.259	0.023
TLMNVLTLV	YP_009724389.1	11392	9	0.0444	3.8	SB	3REW	-70.551	0
SMWALIISV	YP_009724389.1	11458	9	0.06	4.5	SB	1TVH	-74.468	0.872
ILLNKHIDA	YP_009724397.2	29323	9	1.2256	754	WB	3FT4	-69.852	0.55
VVFLHVTYV	YP_009724390.1	24739	9	0.2433	21.2	SB	6NCA	-65.823	0.951
IITTDNTFV	YP_009724390.1	24739	9	1.3513	345.9	WB	3MRH	-66.128	1.078
RLDKVEAEV	YP_009724390.1	24505	9	0.0962	47.2	SB	3GSR	-64.949	0.423
RLQSLQTYV	YP_009724390.1	24556	9	0.199	19.5	SB	6EWC	-64.981	1.546
AQFAPSASA	YP_009724397.2	29185	9	1.9284	947.6	WB	4NNY	-56.056	1.642
ALNTPKDHI	YP_009724397.2	28684	9	2.5976	6300.7	NA	6PTE	-58.769	0
LALLLLDRL	YP_009724397.2	28927	9	14.8847	7939.7	NA	1I7R	-64.399	0.253
LQLPQGTTL	YP_009724397.2	28747	9	2.297	2968.2	NA	4NO5	-67.546	0.005
LITGRLQSL	YP_009724390.1	24547	9	4.5918	4479.4	NA	5HHM	-73.441	0
FPRGQGVPI	YP_009724397.2	28468	9	20.2778	24402.7	NA	6OPD	-58.816	0.458
LLLLDRLNQ	YP_009724397.2	28933	9	21.3664	23743.2	NA	3FT4	-64.129	0.177
LLLQYGSFC	YP_009724390.1	23815	9	5.0776	2248.7	NA	1S9W	-69.612	0.203
TTLPKGFYA	YP_009724397.2	28765	9	2.7769	1409.8	NA	5EU4	-63.988	0
TLACFVLAAV	YP_009724393.1	26702	10	1.6253	12.6	WB	3I6K	-70.061	0
KLPDDFTGCV	YP_009724390.1	22831	10	0.3676	59.3	SB	1HHH	-59.296	1.227
LLLLDRLNQL	YP_009724397.2	28933	10	0.9319	170.9	WB	5FDW	-71.175	0.327
GLIAIVMVTI	YP_009724390.1	25228	10	1.2101	137.8	WB	3MRR	-71.967	0
VLQLPQGTTL	YP_009724397.2	28744	10	1.0729	1468.6	WB	5FDW	-69.425	0.065
